# Actions of camptothecin derivatives on larvae and adults of the arboviral vector *Aedes aegypti*

**DOI:** 10.1101/2021.09.06.458863

**Authors:** Frederick A. Partridge, Beth C. Poulton, Milly A.I. Lake, Rebecca A. Lees, Harry-Jack Mann, Gareth J. Lycett, David B Sattelle

**Author notes:** **Corresponding authors:** (DBS), (GJL). **These authors contributed equally.** (Frederick A. Partridge, Beth C. Poulton, Milly A.I. Lake).

## Abstract

Mosquito-borne viruses including dengue, Zika and Chikungunya viruses as well as parasites such as malaria and *Onchocerca volvulus* endanger health and economic security around the globe and emerging mosquito-borne pathogens have pandemic potential. However, the rapid spread of insecticide resistance threatens our ability to control mosquito vectors. Larvae of *Aedes aegypti* (New Orleans strain) were screened with the Medicines for Malaria Venture Pandemic Response Box, an open-source compound library, using INVAPP, an invertebrate automated phenotyping platform suited to high-throughput chemical screening of larval motility.

Of the 400 compounds screened, we identified rubitecan (a synthetic derivative of camptothecin) as a hit compound that significantly reduced *Ae. aegypti* larval motility compared to DMSO controls. Both rubitecan and camptothecin displayed concentration dependent reduction in larval motility with estimated EC50s of 25.5 ± 5.0 μM and 22.3 ± 5.4 μM respectively. We extended our investigation to adult mosquitoes and found that camptothecin increased lethality when delivered in a blood meal to *Ae. aegypti* adults at 100 μM and 10 μM and completely blocked egg laying when fed at 100 μM.

Camptothecin and its derivatives, inhibitors of topoisomerase I, have known activity against several agricultural pests and are also approved for the treatment of several cancers. Crucially, they can inhibit Zika virus replication in human cells, so there is potential for dual targeting of both the vector and an important arbovirus that it carries. Both humans and mosquitoes express the highly conserved topoisomerase I target, however, the design of derivatives with differing pharmacokinetic properties may offer a promising route towards the development of insect-specificity of this chemistry.
