## Supplementary material for "Actions of camptothecin derivatives on larvae and adults of the arboviral vector *Aedes aegypti*": S1 Table

### Sheet: primaryScreenTable
libraryPosition	MMVid	commpoundName	ChEMBLid	SMILES	medianMovement2hrs	medianMovement24hrs	candidateHit
A-A02	MMV1634492	eberconazole	CHEMBL558722	ClC1=C2C(=CC(=C1)Cl)CCC4=C(C2[N]3C=NC=C3)C=CC=C4	0.76861	0.986547	no
A-A03	MMV002731	ciclopirox	CHEMBL1413	O=[C]1[N](O)C(=CC(=C1)C)C2CCCCC2	0.660173	1.0855	no
A-A04	MMV003143	fenbendazole	CHEMBL37161	S(C2=CC1=C([NH]C(=N1)NC(=O)OC)C=C2)C3=CC=CC=C3	0.997002	0.305758	yes
A-A05	MMV1578560	OSU-03012	CHEMBL1650595	FC(F)(F)C2=N[N](C1=CC=C(NC(=O)CN)C=C1)C(=C2)C4=CC3=CC=C5C(=C3C=C4)C=CC=C5	0.799387	1.81011	no
A-A06	MMV1782223	NA	NA	CN(C)C1=C(F)C=NC(=O)N1	1.2443	1.29642	no
A-A07	MMV1782351	NA	NA	Clc1cccc(c1)C(=O)NC(=O)N2CCCc3ccccc23	0.838433	1.03763	no
A-A08	MMV1593535	NA	CHEMBL3735815	CCCCCCC1c2ccc(O)cc2Oc3cc(O)ccc13	0.467521	0.988785	no
A-A09	MMV1579783	NA	CHEMBL462211	CCCCSc1nc(N)c2NC(=O)C(=O)N(Cc3ccccc3)c2n1	0.896341	1.51016	no
A-A10	MMV1633967	NA	NA	O=C(OCC)NC3=NC2=NC(=C(C1=CC=CC=C1)N=C2C(=C3)NC(CC(CN(CC)CC)C)C)C4=CC=CC=C4	0.848214	1.04499	no
A-A11	MMV1581551	NA	CHEMBL3113524	C1CN(CCN1)c2nn3c(nnc3c4ccccc24)c5ccccc5	0.807994	1.33953	no
A-B02	MMV1782108	NA	CHEMBL1382726	[S](=O)(=O)(NC1=NOC(=C1)C)C2=CC=C(CCCC)C=C2	0.510989	0.633057	no
A-B03	MMV000059	pafuramidine	CHEMBL319669	O1C(=CC=C1C2=CC=C(C(=N)NOC)C=C2)C3=CC=C(C(=N)NOC)C=C3	0.699341	2.20181	no
A-B04	MMV002337	fluconazole	CHEMBL106	FC1=C(C=CC(=C1)F)C(O)(C[N]2N=CN=C2)C[N]3N=CN=C3	1.05142	0.875152	no
A-B05	MMV640014	deferasirox	CHEMBL550348	O=C(O)C4=CC=C([N]2N=C(C1=C(O)C=CC=C1)N=C2C3=C(O)C=CC=C3)C=C4	0.693732	0.808273	no
A-B06	MMV1782218	NA	NA	Clc1ccc(C(=O)NC(=O)N2CCCc3ccccc23)c(Cl)c1	0.528678	0.889882	no
A-B07	MMV1782387	NA	NA	COC(=O)Nc1nc2c(C)cccc2[nH]1	0.678404	0.777985	no
A-B08	MMV1593533	NA	NA	C[C@H]1[C@H](OC(=O)N1C(=O)NCc2cncc3ccccc23)c4cccc(c4)C(F)(F)F	0.715534	0.35931	yes
A-B09	MMV1578925	MBX 1641	CHEMBL3398004	CC(Oc1ccc(Cl)cc1Cl)C(=O)NCc2ccc3OCOc3c2	0.508197	0.902278	no
A-B10	MMV1593534	NA	CHEMBL3235083	CCNC(=O)Nc1cc(c2ccccc2)c(cn1)c3cncc(c3)C(=O)O	0.236476	0.432976	yes
A-B11	MMV1580853	NA	CHEMBL3410452	O=C(Nc1cccc(c1)C2=NCCN2)c3ccc(cc3)c4ccc(cc4)C(=O)Nc5cccc(c5)C6=NCCN6	0.648208	0.960912	no
A-C02	MMV1634494	isavuconazonium	CHEMBL1183349	CNCC(=O)OCC1=CC=CN=C1N(C)C(=O)OC(C)[N+]2=C[N](C[C@@](O)([C@@H](C)C3=NC(=CS3)C4=CC=C(C=C4)C#N)C5=C(F)C=CC(=C5)F)N=C2	1.02409	0.735863	no
A-C03	MMV637104	butenafine	CHEMBL990	N(CC1=CC=CC2=CC=CC=C12)(CC3=CC=C(C(C)(C)C)C=C3)C	0.507667	0.639667	no
A-C04	MMV1634363	AN-2718	CHEMBL211538	ClC2=CC1=C(B(O)OC1)C=C2	0.663736	1.04119	no
A-C05	MMV004508	5-Fluorocytosin	CHEMBL1463	FC1=C(N=C(O)N=C1)N	0.640602	1.04284	no
A-C06	MMV1782217	NA	NA	Cc1onc(NS(=O)(=O)c2ccc(cc2)c3ccc(F)cc3F)c1	0.769366	0.770372	no
A-C07	MMV1782389	metipirox	CHEMBL2104878	CC1=CC(=O)N(O)C(=C1)C	0.846295	0.863361	no
A-C08	MMV422940	NA	CHEMBL1567226	Oc1cc([nH]n1)c2cccc3ccccc23	0.625802	0.55399	no
A-C09	MMV1578889	680C91	CHEMBL355606	Fc1ccc2c(\C=C\c3cccnc3)c[nH]c2c1	1.03853	0.678392	no
A-C10	MMV1582498	NA	CHEMBL3289349	Cc1cc(Nc2ccc(F)cc2)nc(SCc3nc4ccccc4[nH]3)n1	0.660995	0.622251	no
A-C11	MMV1580841	NA	CHEMBL1089781	OB(O)CNS(=O)(=O)c1cc2c(Cl)ccc(Cl)c2s1	0.568005	0.742228	no
A-D02	MMV1634386	NA	CHEMBL3311228	FC1=C(C=CC(=C1)F)[C@](O)(C(F)(F)C3=NC=C(C2=CC=C(OCC(F)(F)F)C=C2)C=C3)C[N]4N=NN=C4	0.718481	0.564126	no
A-D03	MMV637533	ketoconazole	CHEMBL295698	ClC1=C(C=CC(=C1)Cl)C4(OC(COC3=CC=C(N2CCN(C(=O)C)CC2)C=C3)CO4)C[N]5C=NC=C5	0.527197	1.14179	no
A-D04	MMV1634359	terbinafine	CHEMBL822	N(CC1=CC=CC2=CC=CC=C12)(C\C=C\C#CC(C)(C)C)C	0.660291	0.879112	no
A-D05	MMV1782212	NA	NA	CC(C)(C)c1ccc(cc1)C(=O)NC(=O)N2CCCc3ccccc23	0.972744	0.628738	no
A-D06	MMV1782216	NA	NA	CCCNc1ccc(cc1)S(=O)(=O)Nc2cc(C)on2	0.413632	0.825182	no
A-D07	MMV1782388	NSC 527092	NA	CNC1=NC(=O)NC=C1F	0.63353	0.909286	no
A-D08	MMV1582497	NA	CHEMBL3394250	CC(C)c1ccc(COc2cccc(c2)C3=CC(=C(C#N)C(=O)N3)S(=O)C)cc1	0.682213	0.44664	no
A-D09	MMV1578572	MLS001176525	CHEMBL1523524	COc1cc(NC(=O)CN2C(=O)NC(C2=O)(c3ccccc3)c4ccccc4)cc(OC)c1	0.865585	1.08024	no
A-D10	MMV1582494	NA	CHEMBL2316961	C[C@@H](O)[C@H](N)C(=O)NS(=O)(=O)c1cccc(c1)c2ccc3[nH]ncc3c2	0.664596	0.912953	no
A-D11	MMV1579878	NA	CHEMBL1534296	OC(=O)c1ccccc1Sc2ncnc3sc4CCCc4c23	0.967866	0.722365	no
A-E02	MMV637528	itraconazole	CHEMBL22587	ClC1=C(C=CC(=C1)Cl)C6(OC(COC5=CC=C(N4CCN(C3=CC=C([N]2[C](=O)[N](C(CC)C)N=C2)C=C3)CC4)C=C5)CO6)C[N]7N=CN=C7	0.655809	0.571202	no
A-E03	MMV1634362	ravuconazole	CHEMBL294029	S1C(=NC(=C1)C2=CC=C(C#N)C=C2)[C@@H]([C@@](O)(C3=C(F)C=C(F)C=C3)C[N]4N=CN=C4)C	0.722808	0.497655	no
A-E04	MMV1782110	NA	NA	FC4=C(C3=CC=C(CNC(=O)CCC2=CC1=C(OCO1)C=C2)C=C3)C=CC=C4	0.778431	0.676979	no
A-E05	MMV1782227	TSC-INH	CHEMBL3127429	Clc1ccc(NC(=S)NNC(=O)c2ccncc2)cc1	0.694958	0.450053	no
A-E06	MMV1009286	flutolanil	CHEMBL487185	CC(C)Oc1cccc(NC(=O)c2ccccc2C(F)(F)F)c1	0.405172	0.543142	no
A-E07	MMV1634557	NA	NA	O=C5C1=C(NC4=C(N(C1C3=CC(=C(OCC2=CC=CC=C2)C=C3)OC)C(=O)C)C=CC=C4)CC(C5)(C)C	0.542459	0.617156	no
A-E08	MMV1581553	NA	CHEMBL1229883	COc1ccc2c(c1)cc(CNC(=O)c3oc4ccccc4c3)n2CC(=O)O	0.674286	0.871111	no
A-E09	MMV1578568	gepotidacin	CHEMBL3317856	O=C1C=CC2=C3N1CC(CN4CCC(CC4)NCc5cc6CCCOc6cn5)N3C(=O)C=N2	0.641136	0.963578	no
A-E10	MMV1582493	NA	CHEMBL1672821	C[C@@H](NC(=O)c1ccccc1c2ccccc2)B(O)O	0.615819	0.615416	no
A-E11	MMV1579845	NA	CHEMBL1447817	O=C(NCc1cccc2ccccc12)c3cccs3	0.68875	0.669375	no
A-F02	MMV1782109	NA	CHEMBL347650	O=C(N[C@@H](C(=O)NCCC1=C[NH]C=N1)CC2=CC=CC3=CC=CC=C23)C4CC5=C(C4)C=CC=C5	0.818634	0.951636	no
A-F03	MMV1634360	N-epoxymethyl-1,8-naphthalimide	NA	O=C1N(C(=O)C3=C2C1=CC=CC2=CC=C3)CC4OC4	0.90555	0.936416	no
A-F04	MMV1634493	abafungin	CHEMBL3989547	S1C(=NC(=C1)C3=C(OC2=C(C=C(C)C=C2)C)C=CC=C3)NC4=NCCCN4	0.774239	0.785714	no
A-F05	MMV1782226	NA	NA	OB1OCc2c(F)c(Cl)ccc12	0.987419	1.18679	no
A-F06	MMV1782225	NSC 527094	NA	FC1=C(NC(=O)c2ccccc2)NC(=O)N=C1	0.526765	0.772527	no
A-F07	MMV030787	revaprazan	CHEMBL1618279	FC1=CC=C(C=C1)NC2=NC(N3C(C)C4=C(CC3)C=CC=C4)=C(C(C)=N2)C	0.773561	0.643909	no
A-F08	MMV1581548	NA	CHEMBL288462	CC(C)(C)c1cccc(c1O)c2nc3cc(ccc3[nH]2)C(=N)N	1.04256	0.466221	no
A-F09	MMV1580173	trimetrexate	CHEMBL119	O(C3=C(OC)C=C(NCC2=C(C1=C(N=C(N)N=C1C=C2)N)C)C=C3OC)C	0.500503	0.356449	yes
A-F10	MMV000043	tafenoquine	CHEMBL298470	COc1cc(C)c2c(Oc3cccc(c3)C(F)(F)F)c(OC)cc(NC(C)CCCN)c2n1	0.653734	0.385066	yes
A-F11	MMV1579787	NA	CHEMBL1208289	OP(=O)(O)CC(=O)NCCc1cccc(Oc2ccccc2)c1	2.12064	1.05531	no
A-G02	MMV1645051	furvina	CHEMBL2335230	BrC1=CC=C(O1)\C=C(/Br)[N](=O)=O	1.12887	0.796085	no
A-G03	MMV002565	oxfendazole	CHEMBL42442	[S](=O)(C2=CC1=C([NH]C(=N1)NC(=O)OC)C=C2)C3=CC=CC=C3	0.769409	0.933919	no
A-G04	MMV344625	carbendazim	CHEMBL70971	O=C(OC)NC1=NC2=C([NH]1)C=CC=C2	0.866849	0.985812	no
A-G05	MMV1782221	NA	CHEMBL2426515	C[C@@H](N(C)Cc1ccccc1)c2cccc3ccccc23	1.01903	1.2605	no
A-G06	MMV1782354	olorofim	NA	Cc1cc(c2ccccc2)c(C(=O)C(=O)Nc3ccc(cc3)N4CCN(CC4)c5ncc(F)cn5)n1C	0.635707	0.529133	no
A-G07	MMV000028	trimethoprim	CHEMBL22	COc1cc(Cc2cnc(N)nc2N)cc(OC)c1OC	0.864441	0.829212	no
A-G08	MMV1580850	NA	CHEMBL488064	Fc1ccc(cc1)n2cc(Cn3c(nc4ccccc34)c5cccc(F)c5)nn2	0.760853	0.415489	no
A-G09	MMV1634403	NA	NA	O=[C]1[N]([C](=O)C4=C([N]1CCC2=CC=C(N)C=C2)N=C(CC3=CC=CC=C3)[N]4CCN(CCO)CC)CCC	0.815789	0.986368	no
A-G10	MMV003137	erythromycin	CHEMBL532	CC[C@H]1OC(=O)[C@H](C)[C@@H](O[C@H]2C[C@@](C)(OC)[C@@H](O)[C@H](C)O2)[C@H](C)[C@@H](O[C@@H]3O[C@H](C)C[C@@H]([C@H]3O)N(C)C)[C@](C)(O)C[C@@H](C)C(=O)[C@H](C)[C@@H](O)[C@]1(C)O	1.02903	0.824261	no
A-G11	MMV1579786	NA	NA	NCCCC1=C(C=CC=C1)C(=O)NC2=NC=C(S2)[N+](O)=O	0.869466	0.646484	no
A-H02	MMV1634491	NA	NA	ClC1=C(C=CC(=C1)Cl)\C=C(/[N]2C=NC=C2)C(=O)C3=CC=C(Cl)C=C3	0.446429	1.03571	no
A-H03	MMV396785	alexidine	CHEMBL1195210	N=C(NC(=N)NCCCCCCNC(=N)NC(=N)NCC(CCCC)CC)NCC(CCCC)CC	0.645877	1.0693	no
A-H04	MMV1634358	amorolfine	CHEMBL489411	O2[C@H](CN(CC(CC1=CC=C(C(CC)(C)C)C=C1)C)C[C@H]2C)C	0.895105	0.765416	no
A-H05	MMV1782224	luliconazole	CHEMBL2105689	Clc1ccc([C@H]2CS\C(=C(\C#N)/n3ccnc3)\S2)c(Cl)c1	0.982807	1.00438	no
A-H06	MMV689401	fluopicolide	CHEMBL3560526	FC(F)(F)c1cnc(CNC(=O)c2c(Cl)cccc2Cl)c(Cl)c1	1.30454	1.4249	no
A-H07	MMV002722	miconazole	CHEMBL91	Clc1ccc(COC(Cn2ccnc2)c3ccc(Cl)cc3Cl)c(Cl)c1	0.498522	0.676847	no
A-H08	MMV002740	cloxacillin	CHEMBL891	CC1=C(C(=O)N[C@H]2[C@H]3SC(C)(C)[C@@H](N3C2=O)C(O)=O)C(=NO1)C4=C(Cl)C=CC=C4	1.22121	1.23862	no
A-H09	MMV1634390	NA	NA	O=C(OC)NCC1=CC=C(C2=CC(=NC=C12)NC(=O)NCC)C3=CC(=NC=C3)C	0.694544	0.931127	no
A-H10	MMV1581552	NA	CHEMBL1808847	Oc1ccc(Br)cc1CN(C(=O)Nc2ccccc2)c3ccc(F)cc3	0.645887	1.02056	no
A-H11	MMV1579784	NA	CHEMBL178465	OC(=O)c1ccccc1NC(=O)c2cccc(Oc3ccccc3)c2	0.521706	1.44068	no
B-A02	MMV1483032	AC1MTT7T	CHEMBL243644	COc1ccc(NC(=O)CC2Sc3ncnn3C2=O)cc1	0.727526	0.333101	yes
B-A03	MMV1613560	avibactam	CHEMBL1689063	NC(=O)[C@@H]1CC[C@@H]2CN1C(=O)N2O[S](O)(=O)=O	1.06433	1.30416	no
B-A04	MMV1581547	NA	CHEMBL259440	CC(C)(C)OC(=O)NCc1ccc(cc1)C(=O)N[C@H]2CCOC2=O	0.70051	0.769388	no
B-A05	MMV1579776	NA	CHEMBL1643290	NS(=O)(=O)c1ccc(NC(=O)NC(c2ccccc2)c3ccccc3)cc1	0.491049	0.689258	no
B-A06	MMV687273	SQ109	CHEMBL561057	CC(=CCC\C(=C\CNCCNC1C2CC3CC(CC1C3)C2)\C)C	0.849732	0.923994	no
B-A07	MMV637945	sulbactam	CHEMBL403	CC1(C)[C@@H](N2[C@@H](CC2=O)S1(=O)=O)C(=O)O	0.964666	1.3541	no
B-A08	MMV020752	pibenzimol	CHEMBL301735	CN1CCN(CC1)c2ccc3[nH]c(nc3c2)c4ccc5[nH]c(nc5c4)c6ccc(O)cc6	0.73168	1.11387	no
B-A09	MMV093250	NA	CHEMBL1442698	CC1CN(CC(C)O1)c2ncnc3c2c(cn3c4ccc(F)cc4)c5ccccc5	0.791153	0.855663	no
B-A10	MMV1581554	NSC 731130	CHEMBL465891	Nc1cc(N)c2nc(c(Nc3ccc(F)cc3)nc2c1)c4ccccc4	0.877346	0.892304	no
B-A11	MMV1549626	MBX-2319	CHEMBL3401827	CC1(C)Cc2c(CO1)c(nc(SCCc3ccccc3)c2C#N)N4CCOCC4	0.484525	1.2806	no
B-B02	MMV508427	NA	CHEMBL2179142	NC(=O)c1ccccc1NC(=O)c2ccc(cc2)C(=O)Nc3ccccc3C(=O)N	0.724249	0.755196	no
B-B03	MMV1230557	NA	CHEMBL1302567	Clc1ccccc1CNC(=O)c2cnc3ccccc3n2	1.23135	0.673716	no
B-B04	MMV687800	clofazimine	CHEMBL1292	CC(C)\N=C\1/C=C2N(c3ccc(Cl)cc3)c4ccccc4N=C2C=C1Nc5ccc(Cl)cc5	0.956731	0.785586	no
B-B05	MMV1579775	1-Benzyl-4-benzyloxy-2-pyridone	CHEMBL265448	O=C1C=C(OCc2ccccc2)C=CN1Cc3ccccc3	1.27259	1.68939	no
B-B06	MMV1634387	NA	CHEMBL1353868	O=[C]1[N](N=C(C(=O)O)C2=C1C=CC=C2)CCOC3=CC=C(C(C)(C)C)C=C3	2.81675	3.46073	no
B-B07	MMV1580854	NA	CHEMBL2178289	CCc1cc(O)c(Oc2cccnc2N)cc1F	1.7161	1.42397	no
B-B08	MMV1229204	AC1PNDOP	CHEMBL1541983	CC(C)(C)c1cc(CCC(=O)N2CCC2)cc(c1O)C(C)(C)C	0.769088	0.77441	no
B-B09	MMV1593541	NA	CHEMBL2152077	Nc1cc(nc2ccc(Nc3cc(nc(N)n3)c4ccccc4)cc12)c5ccc(F)cc5	0.546758	0.261404	yes
B-B10	MMV1581550	NA	CHEMBL609180	OC1O[C@H](CSc2ccc(F)cc2)[C@@H](O)[C@H]1O	1.09377	1.32216	no
B-B11	MMV1578559	cefoxitin	CHEMBL996	CO[C@]1(NC(=O)Cc2cccs2)[C@H]3SCC(=C(N3C1=O)C(=O)O)COC(=O)N	0.908861	1.17089	no
B-C02	MMV1578565	MT-DADMe-ImmA	CHEMBL405346	CSC[C@H]1CN(Cc2c[nH]c3c(N)ncnc23)C[C@@H]1O	1.01684	0.589029	no
B-C03	MMV1593540	NA	CHEMBL2365952	COC1=C(OCCN(CC[N]2C=NC=N2)CC3=C(F)C=C(F)C=C3)C4=C[N+]5=C(C=C4C=C1)C6=C(CC5)C=C7OCOC7=C6	0.820781	0.778122	no
B-C04	MMV1580848	NA	CHEMBL2098238	NC(=O)c1cnc2ccc(cc2c1Nc3ccc(O)cc3)S(=O)(=O)c4ccccc4	1.25086	1.01383	no
B-C05	MMV1579354	NA	CHEMBL1338285	CC(=C)N1C(=O)N(Cc2ccccc2C)c3ccccc13	1.38732	0.851076	no
B-C06	MMV1633966	NA	NA	ClC6=CC1=C([NH]C4=C1C=C3C2=C(C=CC(=C2)Cl)[NH]C3=C4OCC[N]5N=NN=C5N)C=C6	0.958319	1.1636	no
B-C07	MMV1580851	NA	CHEMBL335191	CCCCCOc1ccc(\C=C\2/Oc3c(O)c(O)ccc3C2=O)c(O)c1	0.620775	1.40148	no
B-C08	MMV1578575	fusidic acid	CHEMBL374975	C[C@@H]1[C@H](O)CC[C@@]2(C)[C@H]1CC[C@@]3(C)[C@H]2[C@H](O)C[C@H]4\C(=C(/CCC=C(C)C)\C(=O)O)\[C@H](C[C@]34C)OC(=O)C	0.950318	0.825246	no
B-C09	MMV1593537	NA	CHEMBL1082479	Fc1ccc(cc1)c2nc([nH]c2c3ccc(F)cc3)c4c[nH]c5ccc(Br)cc45	0.737143	0.899831	no
B-C10	MMV1581546	NSC 212338	CHEMBL124937	O=C1NC(=O)C=C(Nc2ccc3ccccc3c2)N1	0.528166	0.778318	no
B-C11	MMV1578579	NA	CHEMBL1560266	COc1ccc(C)cc1NC(=O)c2ccc(cc2)S(=O)(=O)N3CCCCC3	1.12282	1.26289	no
B-D02	MMV1578561	NA	CHEMBL2426244	CCCCCCCC1=C(O)C(=O)c2ccccc2N1	0.739982	0.56537	no
B-D03	MMV1593539	NA	CHEMBL3339205	O=N(=O)c1ccc2c(CCc3c[nH]c4ccccc34)c[nH]c2c1	1.12164	0.813015	no
B-D04	MMV1580842	NA	CHEMBL111788	Clc1cc2nc(C3CCNCC3)n(Cc4ccc(CNCCc5cnc[nH]5)cc4)c2cc1Cl	0.575385	0.980943	no
B-D05	MMV1578899	phenethyl butyrate	CHEMBL3187974	CCCC(=O)OCCc1ccccc1	0.509628	0.647742	no
B-D06	MMV1505642	NA	CHEMBL1528043	Clc1ccc(cc1Cl)S(=O)(=O)Nc2ccc(cc2)n3cccc3	1.06335	0.807723	no
B-D07	MMV1579849	P-113D	NA	CC(N)C(=O)NC(CCCCN)C(=O)NC(CCCNC(=N)N)C(=O)NC(Cc1c[nH]cn1)C(=O)NC(Cc2c[nH]cn2)C(=O)NCC(=O)NC(Cc3ccc(O)cc3)C(=O)NC(CCCCN)C(=O)NC(CCCNC(=N)N)C(=O)NC(CCCCN)C(=O)NC(Cc4ccccc4)C(=O)NC(Cc5c[nH]cn5)C(=O)N	0.858451	1.19344	no
B-D08	MMV1578556	patchouli alcohol	NA	C[C@H]1CC[C@@]2(O)C(C)(C)[C@@H]3CC[C@@]2(C)[C@H]1C3	0.756445	0.757268	no
B-D09	MMV1582492	NA	CHEMBL3109593	CN1C(N(C(=O)c2cc(F)ccc12)c3ccccc3)c4ccc(s4)c5csc(C)n5	0.612801	0.821663	no
B-D10	MMV1580844	NA	CHEMBL2335419	CCc1nc(N)nc(N)c1C#CC(C)c2cc(OC)cc(c2)c3ccncc3	0.869659	0.416846	no
B-D11	MMV1578578	GSK-107678	CHEMBL2097938	Fc1ccc(cc1)C(=O)Nc2oc(nn2)c3ccccc3	0.831563	0.868277	no
B-E02	MMV1578557	CG-400459	CHEMBL3544978	Cc1c(N)cccc1CN2C=CC(=CC2=O)OCCc3cccs3	0.953029	0.875283	no
B-E03	MMV1582495	NA	CHEMBL2299414	C1Oc2ccc(\C=C\c3nc4ccccc4[nH]3)cc2O1	0.764677	1.01223	no
B-E04	MMV1580840	NA	NA	FC(F)(F)c1cc(NC(=O)C(CCCl)C(=O)Nc2ccc(Cl)c(c2)C(F)(F)F)ccc1Cl	0.847788	0.397345	yes
B-E05	MMV1578890	NA	CHEMBL257286	O=S(=O)(Nc1cccc2cccnc12)c3ccccc3	0.587334	0.610412	no
B-E06	MMV1593542	NA	CHEMBL182072	OCCCCn1cnc2c(O)nc(NCc3ccc(Cl)c(Cl)c3)nc12	0.981806	0.789533	no
B-E07	MMV1579844	NA	CHEMBL2418045	NC(=N)c1ccc(COc2ccc(Cl)cc2)cc1	1.15637	0.589354	no
B-E08	MMV1663457	NA	NA	O=C(NCC1=CC=CC=C1)C2=C(N=C3[N]2C=CC=C3)CC	1.38923	0.996576	no
B-E09	MMV1582491	NA	CHEMBL1946956	FC(F)(F)CCCC(=O)N1CCC(CC1)c2onc(n2)c3nccs3	0.823512	1.08161	no
B-E10	MMV1579788	NA	NA	CN(Cc1oc2ccccc2c1C)C(=O)\C=C\c3cnc4NC(=O)C(C)(C)c4c3	1.23966	1.15172	no
B-E11	MMV1578574	eravacycline	CHEMBL1951095	CN(C)[C@H]1[C@@H]2C[C@@H]3Cc4c(F)cc(NC(=O)CN5CCCC5)c(O)c4C(=C3C(=O)[C@]2(O)C(=C(C(=O)N)C1=O)O)O	0.84136	1.78035	no
B-F02	MMV000725	NA	CHEMBL1197863	ClC3=C(OCC(O)C[N]1[C](=N)[N](CCN(CC)CC)C2=C1C=CC=C2)C=CC(=C3)Cl	0.782594	0.859993	no
B-F03	MMV1582487	NA	CHEMBL198796	CCCCCCCCC(CP(=O)(O)C(C)N)C(=O)O	0.653953	1.08625	no
B-F04	MMV046261	NA	CHEMBL1383520	Nc1nnc(s1)c2ccc(Cl)cc2	0.915799	0.876953	no
B-F05	MMV1578886	NA	CHEMBL373247	C(c1ccccc1)n2c(nc3ccccc23)c4ccccn4	1.19386	1.02358	no
B-F06	MMV1593538	NA	CHEMBL3120859	NC1(CCP(=O)(O)CC1)C(=O)O	0.238419	1.43901	yes
B-F07	MMV141011	NA	CHEMBL1549430	Clc1cccc(c1)c2oc(nn2)c3ccccc3	0.402239	0.691045	no
B-F08	MMV1341773	NA	CHEMBL1382981	S1C(=CC=C1)C(=O)NCC3=CC=C2C4=C(C(=O)N2)C=CC=C34	0.944006	0.86145	no
B-F09	MMV1582382	panipenem	CHEMBL339323	S(C2=C(N1C(=O)[C@H]([C@H]1C2)[C@H](O)C)C(=O)O)[C@@H]3CN(C(=N)C)CC3	1.05434	0.809429	no
B-F10	MMV1579785	NA	CHEMBL573126	Fc1cc2OCC(=O)N(CC#N)c2cc1N3C(=O)c4ccccc4C3=O	0.915351	1.91182	no
B-F11	MMV1578569	bromophenol thiohydantoin	NA	Oc1c(Br)cc(Br)cc1\C=C\2/NC(=S)NC2=O	0.761344	0.843089	no
B-G02	MMV1634384	NA	CHEMBL88614	ClC3=C(C(=O)NC1=C(C#N)C2=C(S1)CCCC2)C=C([S](=O)(=O)N(CC)CC)C=C3	1.51927	2.14888	no
B-G03	MMV021759	NA	CHEMBL100239	Nc1nc(N)c2c(Sc3ccccc3)cccc2n1	1.23849	0.982128	no
B-G04	MMV1579846	NA	CHEMBL351660	COc1cc(Cc2cc(N)nc(N)n2)cc(OC)c1OC	0.774373	1.44134	no
B-G05	MMV1578573	BRD-K92790413	CHEMBL1475828	COc1ccc(SCC(=O)N2c3ccccc3Sc4ccccc24)cc1	0.631352	1.0105	no
B-G06	MMV002560	cefditoren pivoxil	CHEMBL454446	CO\N=C(/C(=O)N[C@H]1[C@H]2SCC(=C(N2C1=O)C(=O)OCOC(=O)C(C)(C)C)\C=C/c3scnc3C)\c4csc(N)n4	1.50936	1.18243	no
B-G07	MMV002516	pilocarpine	CHEMBL1213136	CC[C@H]1[C@@H](Cc2cncn2C)COC1=O	1.22282	0.971893	no
B-G08	MMV1633970	NA	CHEMBL1852236	O=C(O)C3=CC=C(C2=CC=C(O[C@H]1O[C@@H]([C@@H](O)[C@@H]([C@@H]1O)O)CO)C=C2)C=C3	0.79797	1.22296	no
B-G09	MMV002354	phosphomycin	CHEMBL1757	C[C@@H]1O[C@@H]1P(=O)(O)O	0.617127	0.855774	no
B-G10	MMV811071	NA	CHEMBL9575	CN(C)CCNC(=O)c1cccc2cccnc12	0.940951	0.824789	no
B-G11	MMV1578566	epetraborole	CHEMBL3549142	NC[C@H]1OB(O)c2c(OCCCO)cccc12	1.28134	1.61013	no
B-H02	MMV1634383	NA	CHEMBL199085	O=[C]1[N]([C](=O)C=C([NH]1)NC2=CC(=C(C)C=C2)CC)CCN4CCN(C(=O)C3=CC=CC=C3)CC4	1.10993	1.07038	no
B-H03	MMV1581555	NA	CHEMBL127777	Nc1cccc(c1)c2nc(N)nc(NC3Cc4ccccc4C3)n2	1.07542	0.802698	no
B-H04	MMV1578842	NA	CHEMBL1651202	CCCCOC(=O)Nc1cc2c(cc1N(CC)CC)[nH]c(n2)C3CCCCC3	0.544444	0.593693	no
B-H05	MMV1578571	ESI-09	CHEMBL3260990	CC(C)(C)c1onc(c1)C(=O)\C(=N\Nc2cccc(Cl)c2)\C#N	1.14021	1.20899	no
B-H06	MMV002459	tobramycin	CHEMBL1747	NC[C@H]1O[C@H](O[C@@H]2[C@@H](N)C[C@@H](N)[C@H](O[C@H]3O[C@H](CO)[C@@H](O)[C@H](N)[C@H]3O)[C@H]2O)[C@H](N)C[C@@H]1O	0.727007	1.42628	no
B-H07	MMV688755	pretomanid	CHEMBL227875	FC(F)(F)OC1=CC=C(CO[C@@H]2COC3=NC(=C[N]3C2)[N](=O)=O)C=C1	1.12087	1.29861	no
B-H08	MMV1633965	NA	CHEMBL2203937	FC4=C(NC(=O)[C@H]2CC[C@@H](COC1=CC=C([N](=O)=O)C=C1)CC2)C(=C3[N](C=C([C](C3=C4)=O)C(=O)O)C5CC5)OC	1.02317	0.872544	no
B-H09	MMV1581557	NA	CHEMBL387290	OC(=O)[C@@H](Cc1ccccc1)NC(=O)[C@@H](CCS)NC(=O)c2cc3ccccc3[nH]2	1.4718	1.56297	no
B-H10	MMV1578898	NSC 152742	CHEMBL1518150	CCOC(=O)N1CCN(CC1)c2ccc(Cl)cc2	1.04654	1.35641	no
B-H11	MMV1578563	NA	CHEMBL1812545	Fc1ccc2c(\C=C\c3nnn[nH]3)c[nH]c2c1	1.85426	1.39323	no
C-A02	MMV1578558	benzarone	CHEMBL1474963	CCc1oc2ccccc2c1C(=O)c3ccc(O)cc3	1.06673	1.1709	no
C-A03	MMV1593532	NA	CHEMBL3394576	O=C(Nc1ncc(Cc2cccc3ccccc23)s1)C4CCCCC4	1.06536	1.55686	no
C-A04	MMV1579780	NA	CHEMBL1428343	CC(C)n1cnc2c(NCc3ccccc3)nc(NCc4ccccc4)nc12	1.30469	1.41602	no
C-A05	MMV1578576	AC1M0PJ2	CHEMBL1568820	Fc1ccccc1CC(=O)Nc2nc3ccccc3[nH]2	0.888418	0.669492	no
C-A06	MMV831201	NA	NA	FC(F)(C1N2N=CC(C(NCC(C=C3)=CC=C3OC)=O)=C2NC(C(C=C4)=CC=C4CC)C1)F	0.92268	1.28866	no
C-A07	MMV1579782	NA	CHEMBL457057	Cc1cccc(CC(=O)N[C@H]2CCOC2=O)c1	1.05118	1.30962	no
C-A08	MMV1578577	GW611920X	CHEMBL2098107	O=C(NC12CC3CC(CC(C3)C1)C2)c4cc5ccccc5[nH]4	0.684922	1.26533	no
C-A09	MMV1582490	NA	CHEMBL57458	CCc1cc(Cc2cnc(N)nc2N)cc3C(C)CCN(C)c13	0.947727	0.898371	no
C-A10	MMV1580849	NA	CHEMBL59416	COc1cc(Cc2cnc(N)nc2N)cc(CC=C)c1O	1.05481	1.17647	no
C-A11	MMV1578884	CRS-3123	NA	Brc1cc(Br)c2OCC[C@@H](NCCCNC3=CC(=O)c4sccc4N3)c2c1	0.659045	1.28036	no
C-B02	MMV1782140	NA	CHEMBL2098451	ClC3=CC=C(C1=NN=C(O1)NC(=O)C2=CC=C(F)C=C2)C=C3	1.18479	0.816453	no
C-B03	MMV002224	betamipron	CHEMBL1231530	OC(=O)CCNC(=O)c1ccccc1	0.977139	1.03491	no
C-B04	MMV688756	sutezolid	CHEMBL288149	CC(=O)NC[C@H]1CN(C(=O)O1)c2ccc(N3CCSCC3)c(F)c2	0.530513	1.07344	no
C-B05	MMV1578562	LED209	CHEMBL516533	O=S(=O)(Nc1ccccc1)c2ccc(NC(=S)Nc3ccccc3)cc2	0.779455	0.792482	no
C-B06	MMV687801	ethambutol	CHEMBL44884	CC[C@@H](CO)NCCN[C@@H](CC)CO	0.527032	0.604465	no
C-B07	MMV1579777	NA	CHEMBL191863	Oc1nc(O)c(Br)c(Cn2cnc(c2)N(=O)=O)n1	0.834437	0.416917	no
C-B08	MMV233495	8-p-Tosylaminoquinoline	CHEMBL1487635	[S](=O)(=O)(NC1=CC=CC2=CC=CN=C12)C3=CC=C(C)C=C3	1.02318	0.566301	no
C-B09	MMV1582489	NA	CHEMBL2063060	CC1=CNC(=O)N=C1NCc2ccccc2	1.16231	0.910077	no
C-B10	MMV1580839	NA	CHEMBL125249	Nc1nc(NC2Cc3ccc(F)cc3C2)nc(n1)N4CCCCC4	0.662377	0.627547	no
C-B11	MMV108465	MLS000100781	CHEMBL1372039	CC(C)Nc1ncnc2c1cnn2c3ccc(Cl)cc3	0.689202	0.77277	no
C-C02	MMV1634391	NA	CHEMBL236345	O=C(NC1=C[N](C)C(=C1)C(=O)NC2=C[N](C)C(=C2)C(=O)NCCN3CCOCC3)C6=CC=C(\C=C\C5=CC4=CC=CC=C4N=C5)C=C6	1.30052	0.773316	no
C-C03	MMV637659	nadifloxacin	CHEMBL190561	CC1CCc2c(N3CCC(O)CC3)c(F)cc4C(=O)C(=CN1c24)C(=O)O	1.30365	0.743951	no
C-C04	MMV1578897	NA	CHEMBL2437347	Cc1ccc(NC(=O)c2cc(Cl)ccc2O)cc1	0.655857	0.616129	no
C-C05	MMV1578555	NA	CHEMBL1504283	Fc1ccc(NC(=O)C2=NN(C(=O)C=C2Cl)c3ccccc3)cc1	1.14305	0.909812	no
C-C06	MMV1593531	NA	CHEMBL271293	OC1=C(C(=O)Nc2ccc(cc2)c3ccccc3)C(=O)OC1Cc4ccccc4	0.886345	0.94589	no
C-C07	MMV292173	NA	CHEMBL2396656	Oc1ccc2[nH]c(nc2c1)c3ccccc3	0.633301	0.513715	no
C-C08	MMV002676	mepenzolate	CHEMBL524004	C[N+]1(C)CCCC(C1)OC(=O)C(O)(C2=CC=CC=C2)C3=CC=CC=C3	0.775632	0.655602	no
C-C09	MMV1582488	NA	CHEMBL1198605	Nc1nc(nc2c1ncn2[C@@H]3O[C@H](COS(=O)(=O)NC(=O)c4ccccc4O)[C@@H](O)[C@H]3O)c5ccccc5	0.842298	1.04287	no
C-C10	MMV1579779	NA	CHEMBL345702	CC(=O)Nc1cc(NS(=O)(=O)c2ccc(Cl)cc2)cc3c(Cl)n[nH]c13	0.744486	0.751631	no
C-C11	MMV1480967	NA	CHEMBL1425316	COc1c(F)c(F)cc2C(=O)C(=CN(C3CC3)c12)C(=O)O	0.764706	1.08155	no
C-D02	MMV1633674	retapamulin	CHEMBL1658	C[C@@H]1CC[C@@]23CCC(=O)[C@H]2[C@]1(C)[C@@H](C[C@@](C)(C=C)[C@@H](O)[C@@H]3C)OC(=O)CS[C@@H]4C[C@H]5CC[C@@H](C4)N5C	0.606224	0.544935	no
C-D03	MMV1580846	NA	CHEMBL176541	COc1ccc(SC(=O)N[C@H](CCC(=O)O)C(=O)O)cc1	0.861281	0.929805	no
C-D04	MMV001014	GNF-Pf-4568	CHEMBL603037	ClC(Cl)(Cl)C(=O)Nc1ccccc1N2CCN(CC2)C(=O)c3ccccc3	1.33147	0.669374	no
C-D05	MMV1578554	2,3-Dibromomaleinimide	CHEMBL447173	BrC1=C(Br)C(=O)NC1=O	0.672161	0.484127	no
C-D06	MMV1581558	NA	CHEMBL420517	Cc1cccc(C)c1C(=O)Nc2nc(cc3ccccc23)c4ccccn4	0.564374	1.00651	no
C-D07	MMV102270	diphyllin	CHEMBL221190	COc1cc2c(O)c3COC(=O)c3c(c4ccc5OCOc5c4)c2cc1OC	0.88719	0.867836	no
C-D08	MMV1633675	ecabet	CHEMBL2104585	CC(C)c1cc2CC[C@H]3[C@@](C)(CCC[C@]3(C)c2cc1S(=O)(=O)O)C(=O)O	0.783853	0.696897	no
C-D09	MMV002665	mafenide	CHEMBL419	NCc1ccc(cc1)S(=O)(=O)N	0.675135	0.660222	no
C-D10	MMV1579778	NA	CHEMBL2024257	C[C@H](NC(CC(=O)c1ccccc1C(F)(F)F)C(=O)O)c2ccccc2	0.873198	0.674501	no
C-D11	MMV1578570	NA	CHEMBL3359320	CCC(C)NCC(O)Cn1c2ccc(Cl)cc2c3cc(Cl)ccc13	0.798611	1.00386	no
C-E02	MMV002169	isoniazid	CHEMBL64	NNC(=O)c1ccncc1	0.924164	0.743579	no
C-E03	MMV1580845	NA	CHEMBL170888	C[C@@H](NC(=O)C)C(=O)N[C@H](Cc1ccccc1)C(=O)O	0.496319	0.596786	no
C-E04	MMV1578885	PBTZ-169	CHEMBL3330226	FC(F)(F)C1=CC(=C2SC(=N[C](=O)C2=C1)N3CCN(CC3)CC4CCCCC4)[N](=O)=O	0.711538	1.04214	no
C-E05	MMV1634402	NA	CHEMBL2219413	FC(F)(F)C2=CC(=C(O[C@H]1CNCC1)C(=C2)NC(=O)CCCCNC(=N)N)NC(=O)C3=NC=NC(=C3)C(=O)NC5=C(O[C@H]4CNCC4)C(=CC(=C5)C(F)(F)F)NC(=O)CCCCNC(=N)N	0.424594	0.764378	no
C-E06	MMV1581556	NA	CHEMBL512633	NC(=O)c1[nH]c2ccc(cc2c1c3ccccc3)S(=O)(=O)N	0.832289	1.04902	no
C-E07	MMV000008	chloroquine	CHEMBL76	CCN(CC)CCCC(C)Nc1ccnc2cc(Cl)ccc12	0.715411	0.484248	no
C-E08	MMV303733	NA	CHEMBL1823947	COc1ccc(CNC(=O)C(NS(=O)(=O)c2ccc3nc(C)sc3c2)C(C)C)cc1	0.329232	0.365495	yes
C-E09	MMV1581559	NA	CHEMBL2088120	CC(C)CN1C(=O)N(C)C(=O)c2c1nn(Cc3cccc4ccccc34)c2c5cncn5C	0.612482	0.87363	no
C-E10	MMV099714	SMR000040087	CHEMBL1403575	Nc1c(C(=O)NCc2occc2)c3nc4ccccc4nc3n1CCN5CCCCC5	0.781505	0.542754	no
C-E11	MMV1578564	MUT056399	CHEMBL2178284	CCc1cc(O)c(Oc2ccc(cc2F)C(=O)N)cc1F	0.538778	0.941658	no
C-F02	MMV002612	thalidomide	CHEMBL468	O=C1CCC(N2C(=O)c3ccccc3C2=O)C(=O)N1	1.16621	1.12906	no
C-F03	MMV1579850	sitafloxacin	CHEMBL108821	N[C@@H]1CN(CC12CC2)c3c(F)cc4C(=O)C(=CN([C@@H]5C[C@@H]5F)c4c3Cl)C(=O)O	0.745053	1.11426	no
C-F04	MMV687696	Q203	CHEMBL3298910	CCc1nc2ccc(Cl)cn2c1C(=O)NCc3ccc(cc3)N4CCC(CC4)c5ccc(OC(F)(F)F)cc5	0.958891	0.891024	no
C-F05	MMV1634399	NA	NA	O(C3=CC2=C1N(CCC1=C(N=C2C=C3)C)CCC4=CC=CC=C4)C5=CC=CC=C5	0.606977	0.77381	no
C-F06	MMV1581549	NA	CHEMBL501263	CCc1nc(N)nc(N)c1C#CCc2ccccc2	0.589087	0.657694	no
C-F07	MMV002260	valdecoxib	CHEMBL865	Cc1onc(c2ccccc2)c1c3ccc(cc3)S(=O)(=O)N	0.512851	0.435341	no
C-F08	MMV003249	pyrazinamide	CHEMBL614	NC(=O)c1cnccn1	0.744994	1.00412	no
C-F09	MMV1581545	NA	NA	Cc1cc(O)c2C(=O)c3c(O)c(I)c(O)c(I)c3C(=O)c2c1	0.850979	1.07551	no
C-F10	MMV1578891	BRN 0384912	CHEMBL3331271	O=C(CN1C=Nc2ccccc2C1=O)Nc3ccccc3	0.554034	0.781526	no
C-F11	MMV1782215	BMS 188745	CHEMBL351151	OP(=O)(O)C(CCCc1cccc(Oc2ccccc2)c1)S(=O)(=O)O	0.663349	0.879694	no
C-G02	MMV1613562	morinidazole	CHEMBL3884248	CC1=NC=C([N]1CC(O)CN2CCOCC2)[N](=O)=O	1.3019	0.788687	no
C-G03	MMV374187	NA	CHEMBL1352955	COc1ccc(NC(=O)c2cc3ccccn3n2)cc1	0.479837	0.781934	no
C-G04	MMV011565	GNF-Pf-117	CHEMBL14120	COc1ccc2nc(cc(O)c2c1)c3ccccc3	1.08164	0.90843	no
C-G05	MMV000051	clindamycin	CHEMBL1753	CCC[C@@H]1C[C@H](N(C)C1)C(=O)N[C@H]([C@H](C)Cl)[C@H]2O[C@H](SC)[C@H](O)[C@@H](O)[C@H]2O	0.803812	0.885043	no
C-G06	MMV1580847	NA	CHEMBL2365407	CCCCCc1ccc(cc1)C(=O)NCCn2cc(CCCCCc3cnc(N)[nH]3)nn2	0.643253	0.914115	no
C-G07	MMV102833	MLS000530071	CHEMBL1347204	Clc1ccc(cc1)c2oc(NC(=O)c3nc4ccccc4s3)nn2	0.91874	1.04977	no
C-G08	MMV001438	lansoprazole	CHEMBL480	Cc1c(OCC(F)(F)F)ccnc1CS(=O)c2nc3ccccc3[nH]2	1.16573	1.38066	no
C-G09	MMV1580855	NA	CHEMBL427320	OC(=O)c1sccc1S(=O)(=O)n2ccc3cc(Br)ccc23	0.657143	0.740659	no
C-G10	MMV124656	NA	CHEMBL1373664	CCOc1ccc(cc1)C(=O)NCCc2ccccc2	1.04812	0.979476	no
C-G11	MMV1782403	NA	CHEMBL578120	CCNC(=O)Nc1cn2c(cc(cc2n1)c3cccnc3)c4ncc(CC)cn4	0.892234	0.893979	no
C-H02	MMV689758	bedaquiline	CHEMBL376488	COc1nc2ccc(Br)cc2cc1[C@@H](c3ccccc3)[C@@](O)(CCN(C)C)c4cccc5ccccc45	0.838452	0.679426	no
C-H03	MMV1579781	NA	CHEMBL373194	CC(Cc1ccccc1)C(=O)Nc2ccc(Cl)cc2C(=O)O	1.3188	1.05113	no
C-H04	MMV452821	NSC401077	CHEMBL383475	OC(=O)C(Cc1c[nH]c2ccccc12)N3C(=O)c4ccccc4C3=O	1.74684	1.18038	no
C-H05	MMV002287	secnidazole	CHEMBL498847	CC(O)C[N]1C(=NC=C1[N](=O)=O)C	1.43012	1.54658	no
C-H06	MMV1579847	IAP 1	CHEMBL1951792	Cc1ccn2c(C(=O)NCc3ccccc3)c(C)nc2c1	1.46634	2.35011	no
C-H07	MMV565773	NSC 84094	CHEMBL1688558	Oc1c(ccc2cccnc12)C(Nc3ccccn3)c4ccccc4	0.720752	1.06751	no
C-H08	MMV1582496	NA	CHEMBL2377512	Fc1c(Cl)c(NCc2ccccc2)c(C#N)c(F)c1C#N	0.584701	0.977626	no
C-H09	MMV1580852	NA	CHEMBL45841	CCCCc1ccc(cc1)c2cc(cc(n2)c3ccc(Cl)cc3)C(=O)O	0.64223	0.562996	no
C-H10	MMV975972	NA	CHEMBL2165174	NC1=CC(=NNC1=O)c2nc3ccccc3[nH]2	1.17164	1.18159	no
C-H11	MMV1782402	NA	CHEMBL3260395	Cc1cc(C)n2nc(nc2n1)C(=O)NS(=O)(=O)c3c(C)cccc3OC(F)(F)F	1.03775	1.12877	no
D-A02	MMV1782411	NA	CHEMBL3613796	OB(O)CNS(=O)(=O)c1ccc(cc1C(F)(F)F)c2nnn[nH]2	0.998687	1.45502	no
D-A03	MMV1593515	vorapaxar	CHEMBL493982	CCOC(=O)N[C@@H]1CC[C@@H]2[C@@H](C1)C[C@@H]3[C@@H]([C@@H](C)OC3=O)[C@H]2\C=C\c4ccc(cn4)c5cccc(F)c5	1.18216	0.623596	no
D-A04	MMV394033	NA	CHEMBL1185172	ClC4=C(OCC(O)C[N]2[C](=N)[N](CCN1CCCCC1)C3=C2C=CC=C3)C=CC(=C4)Cl	1.01927	0.502326	no
D-A05	MMV690547	resiquimod	CHEMBL383322	O(CC1=NC3=C([N]1CC(O)(C)C)C2=CC=CC=C2N=C3N)CC	1.0857	0.906008	no
D-A06	MMV1580794	emricasan	CHEMBL197672	C[C@H](NC(=O)C(=O)Nc1ccccc1C(C)(C)C)C(=O)N[C@@H](CC(=O)O)C(=O)COc2c(F)c(F)cc(F)c2F	0.776945	1.23159	no
D-A07	MMV1580491	rupintrivir	CHEMBL20210	FC3=CC=C(C[C@@H](C(=O)N[C@H](\C=C\C(=O)OCC)C[C@H]1C(=O)NCC1)CC(=O)[C@@H](NC(=O)C2=NOC(=C2)C)C(C)C)C=C3	1.25838	1.08506	no
D-A08	MMV1782101	NA	NA	O=C2N(C1=CC=NC=C1)CCN2CCCCOC3=CC=C(\C=N\OCC)C=C3	1.36108	1.30345	no
D-A09	MMV056052	NSC 727447	CHEMBL1493884	S1C(=C(C(=O)N)C2=C1CCCCC2)N	0.947393	1.32392	no
D-A10	MMV1782115	NA	NA for racemic	S2C1=C(NC(C)CNC1=O)C3=C2C=CC(=C3)OC	0.747748	0.958816	no
D-A11	MMV1593513	N-Nonyldeoxynojirimycin	CHEMBL408500	O[C@@H]1[C@@H](O)[C@@H](N(CCCCCCCCC)C[C@H]1O)CO	0.995823	1.2987	no
D-B02	MMV214956	NA	CHEMBL243652	BrC3=CC=C(NC(=O)CC2SC1=NC=N[N]1C2=O)C=C3	0.859364	0.721771	no
D-B03	MMV1581032	ABX464	NA	ClC1=CC=CC2=CC=C(N=C12)NC3=CC=C(OC(F)(F)F)C=C3	0.563427	0.289628	yes
D-B04	MMV1634404	NA	CHEMBL138993	ClC2=CC=C(OC1=CC=C([S](=O)(=O)C)C=C1)C=C2	0.906621	1.0194	no
D-B05	MMV1165877	NA	CHEMBL1459098	FC5=CC=C(C(=O)N3C1(N(C(=O)C2=C1C=CC=C2)CC3)C4=CC=CC=C4)C=C5	1.12447	0.983977	no
D-B06	MMV001793	fenretinide	CHEMBL7301	O=C(NC1=CC=C(O)C=C1)\C=C(\C=C\C=C(\C=C\C2=C(CCCC2(C)C)C)C)C	0.950041	0.595139	no
D-B07	MMV1580492	ozanimod	CHEMBL3707247	O3N=C(C1=C2C(=CC=C1)[C@@H](NCCO)CC2)N=C3C4=CC(=C(OC(C)C)C=C4)C#N	1.20377	1.25231	no
D-B08	MMV1633969	NA	CHEMBL147162	O=[C]2N=C1OC(=CC1=C[N]2[C@@H]3O[C@H](CO)[C@H](C3)O)C4=CC=C(CCC)C=C4	0.728667	0.902477	no
D-B09	MMV1580504	NA	CHEMBL1465049	O(C1=C(C=CC=C1)CNC2=CC=C(O)C=C2)CC3=CC=CC=C3	0.843948	1.62215	no
D-B10	MMV1782114	NA	CHEMBL1242629	FC(F)(F)c1ccc(cc1)C(=O)NN2C(=O)[C@@H]3C4C=CC([C@H]5C[C@@H]45)[C@@H]3C2=O	0.843498	0.599439	no
D-B11	MMV1593511	peramivir	CHEMBL139367	CCC(CC)[C@H](NC(=O)C)[C@@H]1[C@H](O)[C@H](C[C@H]1NC(=N)N)C(=O)O	0.728853	1.90498	no
D-C02	MMV1634395	NA	CHEMBL188868	FC3=CC1=C([NH][C](C(=C1OCC2CCC2)CC)=O)C=C3	1.07135	1.07601	no
D-C03	MMV1580799	palomid 529	CHEMBL2141712	O=[C]3OC1=C(C=C(OC)C(=C1)OCC2=CC=C(OC)C=C2)C4=C3C=C(C(O)C)C=C4	1.02309	1.19738	no
D-C04	MMV1634388	NA	CHEMBL352911	S2C(=C(N(C(=O)[C@H]1CC[C@H](C)CC1)C(C)C)C=C2C3=CC=CC=C3)C(=O)O	0.697056	0.741959	no
D-C05	MMV1580497	boceprevir	CHEMBL218394	O=C(NC(C)(C)C)N[C@H](C(=O)N3[C@H](C(=O)NC(C(=O)C(=O)N)CC1CCC1)[C@H]2C(C)(C)[C@H]2C3)C(C)(C)C	0.758071	0.812916	no
D-C06	MMV251679	NA	CHEMBL1530310	[S](=O)(=O)(NC1=CC=C(O)C=C1)C2=CC=CC3=CC=CN=C23	1.05616	0.629081	no
D-C07	MMV690621	NA	NA for racemic	ClC4=CC1=C([NH]C2=C1CCCC2NC(=O)C3=NC=CC=C3)C=C4	1.38007	1.01404	no
D-C08	MMV596723	NA	CHEMBL1537296	O=C(N2CCN(C1=CC=CC=C1)CC2)C3=CC(=NC4=CC=CC=C34)O	0.847955	0.897081	no
D-C09	MMV001961	aciclovir	CHEMBL184	O(C[N]2C1=NC(=NC(=C1N=C2)O)N)CCO	0.731672	0.822581	no
D-C10	MMV018362	cinchophen	CHEMBL348000	O=C(O)C1=CC(=NC2=CC=CC=C12)C3=CC=CC=C3	0.52973	0.971171	no
D-C11	MMV637306	didanosine	CHEMBL1460	O3[C@@H]([N]2C1=NC=NC(=C1N=C2)O)CC[C@H]3CO	1.15208	0.963452	no
D-D02	MMV1634071	vapendavir	CHEMBL2062774	O1N=C(OCC)C4=C1C=C(OCCC3CCN(C2=NN=C(C)C=C2)CC3)C=C4	0.793241	1.05993	no
D-D03	MMV001726	fusaric acid	CHEMBL24510	O=C(O)C1=NC=C(CCCC)C=C1	0.852564	0.629888	no
D-D04	MMV180402	2-Adamantanamine	CHEMBL1170792	NC2C1CC3CC(C1)CC2C3	0.972981	1.31488	no
D-D05	MMV1580495	6-Azacytidine	CHEMBL1464327	O=[C]1N=C(N)C=N[N]1C2OC(CO)C(C2O)O	1.16251	1.33428	no
D-D06	MMV003291	leflunomide	CHEMBL960	FC(F)(F)C2=CC=C(NC(=O)C1=C(ON=C1)C)C=C2	0.74321	0.743772	no
D-D07	MMV1782112	NA	CHEMBL141816	O=[C]1[N](C=CC=C1NC(=O)C2=NOC(=C2)C)[C@H](C(=O)N[C@H](\C=C\C(=O)OCC)C[C@H]3C(=O)NCC3)CC	1.27111	0.871111	no
D-D08	MMV1581378	NA	NA	IC1=C(N)C=CC2=C1C=C[C](O2)=O	0.518027	0.508759	no
D-D09	MMV003738	rolipram	CHEMBL63	O=C1NCC(C1)C2=CC(=C(OC)C=C2)OC3CCCC3	0.833585	0.959196	no
D-D10	MMV1634556	NA	CHEMBL285833	FC(F)(F)C1=NC(=NO1)C3=CC(=C(OCCCC2=CC(=NO2)CC)C(=C3)C)C	0.694772	0.658408	no
D-D11	MMV1581377	ezetimibe	CHEMBL1138	FC4=CC=C(N2C(=O)[C@H](CC[C@H](O)C1=CC=C(F)C=C1)[C@H]2C3=CC=C(O)C=C3)C=C4	0.872835	1.07753	no
D-E02	MMV1633962	NA	NA	O(C1=C(C=CC=C1)CC)CCN2CCCCCC2	1.17819	1.20893	no
D-E03	MMV690653	letermovir	CHEMBL1241951	FC3=C2N=C(N(C1=C(OC)C=CC(=C1)C(F)(F)F)[C@H](C2=CC=C3)CC(=O)O)N5CCN(C4=CC(=CC=C4)OC)CC5	1.02159	1.00943	no
D-E04	MMV642550	NA	CHEMBL1426340	S1C(=NC=C1)NC(C3=C(O)C2=NC=CC=C2C=C3)C4=CC(=CC=C4)O	1.08556	0.911765	no
D-E05	MMV1645152	NA	CHEMBL56530	BrC1=C([NH]C(=N[C]1=O)N)C2=CC(=CC=C2)Cl	0.89499	0.97186	no
D-E06	MMV009948	imatinib	CHEMBL941	O=C(NC1=CC(=C(C)C=C1)NC2=NC(=CC=N2)C3=CN=CC=C3)C5=CC=C(CN4CCN(C)CC4)C=C5	0.640135	0.701687	no
D-E07	MMV1782107	NA	CHEMBL1290407	O=[C]2[N](C=C(NC1=CC=CC=C1)[C]([NH]2)=O)CC3=CC(=CC=C3)OC4=CC=CC=C4	0.698158	0.790747	no
D-E08	MMV1581031	HBF 0259	CHEMBL550956	ClC1=C(C(=CC=C1)F)C3[N]2N=NN=C2NC(C3)C4=CC=C(Cl)C=C4	1.00898	1.08263	no
D-E09	MMV690540	bropirimine	CHEMBL37387	BrC1=C(O)N=C(N)N=C1C2=CC=CC=C2	0.632632	0.647608	no
D-E10	MMV1634401	NA	CHEMBL1652119	O(C1=C(C=CC(=C1)C)C)CCCCCCN2[C@@H]([C@@H](O)[C@H](O)[C@H](C2)O)CO	0.63469	0.551841	no
D-E11	MMV002780	noscapine	CHEMBL402487	O=C4OC(C1N(CCC2=CC3=C(C(=C12)OC)OCO3)C)C5=CC=C(C(=C45)OC)OC	0.987387	0.828228	no
D-F02	MMV1633678	topotecan	CHEMBL84	O=[C]1[N]5C(=CC2=C1COC([C@]2(O)CC)=O)C4=NC3=CC=C(C(=C3C=C4C5)CN(C)C)O	0.830508	0.875515	no
D-F03	MMV1580484	NA	CHEMBL1213418	S(C2=C(C(=O)NC1=C(OC)C=CC=C1)C=CC=C2)C3=CC=C([N](=O)=O)C=C3	0.911128	0.860717	no
D-F04	MMV1580798	PF-3450074	CHEMBL1229713	O=C(N(C1=CC=CC=C1)C)[C@@H](NC(=O)CC2=C([NH]C3=C2C=CC=C3)C)CC4=CC=CC=C4	0.963274	1.02701	no
D-F05	MMV1633677	ro-24-7429	CHEMBL308759	F[C@H]1[C@@H](O[C@@H]([C@H]1O)CO)[N]3C2=C([C](=O)[NH]C(=N2)N)N=C3	0.78591	0.974637	no
D-F06	MMV1174026	NA	CHEMBL1459578	O(C1=CC=C(N)C=C1)C2=CC=C(C(C)(C)C)C=C2	0.909565	1.3287	no
D-F07	MMV1782106	NA	CHEMBL172773	O=[C]1[NH]C(=C(CC)C=C1CCC(=O)NC2=C(O)C=CC=C2)C	0.689387	0.991372	no
D-F08	MMV1580797	RWJ-67657	CHEMBL190333	FC4=CC=C(C2=C([N](CCCC1=CC=CC=C1)C(=N2)C#CCCO)C3=CC=NC=C3)C=C4	0.456758	0.301139	yes
D-F09	MMV614278	NA	CHEMBL1814197	ClC1=C(C(=CC=C1)F)C3[N]2N=CN=C2NC(=C3)C4=CC=C(OC)C=C4	0.636847	0.619069	no
D-F10	MMV1634394	NA	CHEMBL1835916	[S](=O)(=O)(C3=CC=C(OCCC2CCN(C1=NN=C(C)C=C1)CC2)C=C3)C	0.943005	0.683191	no
D-F11	MMV1580801	NA	CHEMBL1422607	ClC3=CC2=C(C1=CC=CC=C1)C(=C(C)N=C2C=C3)CC(=O)O	0.614821	1.02461	no
D-G02	MMV690480	CP 96345	CHEMBL16192	O(C1=C(C=CC=C1)CN[C@@H]2[C@@H](N3CCC2CC3)C(C4=CC=CC=C4)C5=CC=CC=C5)C	0.829146	0.615578	no
D-G03	MMV1580478	tenofovir	CHEMBL483	[P](=O)(O)(O)CO[C@@H](C[N]2C1=NC=NC(=C1N=C2)N)C	1.30717	1.06976	no
D-G04	MMV1580800	NA	CHEMBL137710	ClC2=C(OC1=C(C#N)C=C([N](=O)=O)C=C1)C=CC=C2	1.04762	1.14583	no
D-G05	MMV1593520	navuridine	CHEMBL591804	OC[C@H]1O[C@H](C[C@@H]1N=[N+]=[N-])[N]2C=C[C](=O)[NH][C]2=O	1.1132	0.881476	no
D-G06	MMV003820	seliciclib	CHEMBL14762	OC[C@H](NC2=NC(=C1N=C[N](C1=N2)C(C)C)NCC3=CC=CC=C3)CC	0.798543	0.754703	no
D-G07	MMV1782105	NA	NA	BrC3=CC1=C(O[C](=O)C(=C1)CSC2=NC=C[NH]2)C=C3	0.806007	0.972112	no
D-G08	MMV001761	ganciclovir	CHEMBL182	O(C(CO)CO)C[N]2C1=NC(=NC(=C1N=C2)O)N	1.04535	0.82148	no
D-G09	MMV1580489	UCB-35625	CHEMBL331897	CC[N+]1(CCC(CC1)NC(=O)C2C3=C(OC4=C2C=C(Cl)C=C4)C=CC(=C3)Cl)C\C5=C\CCCCCC5	1.21788	0.722702	no
D-G10	MMV1633964	NA	NA	FC(F)(F)C1=CC(=CC=C1)C(=O)NCCN2CCCCC2	0.912427	1.40117	no
D-G11	MMV010036	panobinostat	CHEMBL483254	O=C(NO)\C=C\C3=CC=C(CNCCC1=C([NH]C2=C1C=CC=C2)C)C=C3	1.05492	1.18471	no
D-H02	MMV1593517	selinexor	CHEMBL3545185	FC(F)(F)C1=CC(=CC(=C1)C(F)(F)F)C3=N[N](\C=C\C(=O)NNC2=NC=CN=C2)C=N3	0.907614	1.00198	no
D-H03	MMV1782102	NA	NA	O(C1=C(OC)C=C(C(CCCC(C)C)(C)C)C=C1OC)C	1.10812	1.03707	no
D-H04	MMV1580503	NA	CHEMBL1673157	O=C5C1=C(NC4=C(N(C1C3=CC=C(OCC2=CC=CC=C2)C=C3)C(=O)C)C=CC=C4)CC(C5)(C)C	1.49352	1.54793	no
D-H05	MMV1581029	NA	CHEMBL2011807	O=[N](=O)C1=CC(=CC=C1)NC(=O)NC2=C(C=CC=C2)C	1.18826	1.33544	no
D-H06	MMV639951	everolimus	CHEMBL1908360	O=C2N4C(C(=O)OC(C(CC1CC(OC)C(OCCO)CC1)C)CC(=O)C(\C=C(\C(O)C(OC)C(=O)C(C)CC(/C=C/C=C/C=C(/C(CC3OC(C2=O)(O)C(CC3)C)OC)C)C)C)C)CCCC4	0.920556	1.02395	no
D-H07	MMV1782104	NA	CHEMBL261459	O=[C]1[N](C=CN=C1C(=O)N)[C@@H]2O[C@H](CO)[C@H]([C@H]2O)O	0.823754	1.15789	no
D-H08	MMV002015	clemizole	CHEMBL1407943	ClC4=CC=C(C[N]2C1=C(C=CC=C1)N=C2CN3CCCC3)C=C4	1.08833	1.27574	no
D-H09	MMV1580499	NA	CHEMBL1579180	ClC1=CC=C(S1)[S](=O)(=O)NC2=CN=C(OC)C=C2	0.930642	1.42892	no
D-H10	MMV1593516	JNJ-872	CHEMBL3318007	FC3=C(N=C(C1=C[NH]C2=C1C=C(F)C=N2)N=C3)N[C@@H]4[C@@H](C(=O)O)C5CCC4CC5	0.877079	1.16704	no
D-H11	MMV637879	saquinavir	CHEMBL114	O=C(N[C@H](C(=O)N[C@H]([C@H](O)CN2[C@H](C(=O)NC(C)(C)C)C[C@@H]1CCCC[C@@H]1C2)CC3=CC=CC=C3)CC(=O)N)C5=NC4=CC=CC=C4C=C5	1.43421	1.48694	no
deltamethrin	NA	NA	NA	NA	0.0137283	0	no
DMSO	NA	NA	NA	NA	0.842866	0.973143	no
E-A02	MMV617332	NA	CHEMBL1444012	O1C(=CC=C1)CNC4=CC3=C([N](C2=CC=C(OC)C=C2)C=N3)C=C4	0.834774	1.62653	no
E-A03	MMV1593519	MK-0608	CHEMBL236207	O3[C@@H]([N]2C1=NC=NC(=C1C=C2)N)[C@@](O)(C)[C@@H]([C@H]3CO)O	0.649584	0.787963	no
E-A04	MMV003297	mifepristone	CHEMBL1276308	CC#C[C@]1(O)CC[C@H]2[C@@H]3CCC4=CC(=O)CCC4=C3[C@H](C[C@]12C)c5ccc(cc5)N(C)C	0.693365	0.826158	no
E-A05	MMV1634396	NA	CHEMBL2170001	ClC1=C(N=C3[N]1C=C(C2CC2)C=C3C(F)(F)F)C(=O)N5CC(=O)N([C@H]4CC[C@H](O)CC4)CC5	0.69662	0.893652	no
E-A06	MMV1580482	URMC-099-C	CHEMBL2436978	N2=C1[NH]C=C(C1=CC(=C2)C4=CC=C(CN3CCN(C)CC3)C=C4)C6=CC5=C([NH]C=C5)C=C6	0.695565	0.966507	no
E-A07	MMV1581035	iniparib	CHEMBL1170047	NC(=O)C1=CC(=C(I)C=C1)[N](=O)=O	0.749433	0.42921	no
E-A08	MMV638198	betulinic acid	CHEMBL269277	O=C(O)[C@]45[C@@H]([C@@H]3[C@@]([C@]2([C@@H]([C@@]1([C@H](C([C@@H](O)CC1)(C)C)CC2)C)CC3)C)(C)CC4)[C@H](C(=C)C)CC5	1.07937	1.1828	no
E-A09	MMV690706	CTS 1027	CHEMBL440498	ONC(=O)C1(CS(=O)(=O)c2ccc(Oc3ccc(Cl)cc3)cc2)CCOCC1	0.470588	1.03922	no
E-A10	MMV1782353	NA	CHEMBL2062137	CC(C)(C)NC(=O)[C@@H]1CN(Cc2cnc3occc3c2)CCN1C[C@@H](O)C[C@@H](Cc4ccccc4)C(=O)N[C@@H]5[C@H](O)Cc6ccccc56	0.856792	0.932079	no
E-A11	NA	NA	NA	NA	0.703913	0.973478	no
E-B02	MMV1580480	PJ34	CHEMBL372303	O=[C]2[NH]C1=C(C=C(NC(=O)CN(C)C)C=C1)C3=C2C=CC=C3	0.337577	0.462909	yes
E-B03	MMV002505	metitepine	CHEMBL93240	S3C1=C(C=C(SC)C=C1)C(N2CCN(C)CC2)CC4=C3C=CC=C4	1.07937	0.827456	no
E-B04	MMV1580487	ST 161	NA	O=C(NC3=CC=C(\C(=N\NC(=O)C2C(C1=CC=CC=C1)C2)C)C=C3)C4=CC=CO4	0.804444	0.957531	no
E-B05	MMV1634385	NA	CHEMBL1092703	FC(F)(F)C6=CC4=C([N](C12CC3CC(C1)CC(C2)C3)C(=N4)C5=CC=C(N)C=C5)C=C6	1.10305	1.22241	no
E-B06	MMV1580501	NBD 556	CHEMBL254781	ClC2=CC=C(NC(=O)C(=O)NC1CC(NC(C1)(C)C)(C)C)C=C2	0.977368	0.895543	no
E-B07	MMV1593544	NA	CHEMBL3752642	O=C(NC1CCCCC1)C(N(C2=CC=C(C(C)C)C=C2)C(=O)CC3=C[NH]C4=C3C=CC=C4)C5=CC(=C(OC)C(=C5)OC)OC	1.4165	1.32486	no
E-B08	MMV637413	fludarabine	CHEMBL1568	FC2=NC(=C1N=C[N](C1=N2)[C@H]3O[C@@H](CO)[C@@H]([C@@H]3O)O)N	0.949153	0.854174	no
E-B09	MMV1782220	NA	CHEMBL1080267	CC(C)CCN1[C@H]2[C@@H]3CC[C@@H](C3)[C@H]2C(=C(C1=O)C4=NS(=O)(=O)c5cc(NS(=O)(=O)C)ccc5N4)O	0.852901	0.88762	no
E-B10	MMV1782349	NA	CHEMBL113564	Cc1cc(CCOc2c(C)cc(cc2C)c3nnn(C)n3)on1	0.856764	0.768221	no
E-B11	NA	NA	NA	NA	0.638231	0.4711	no
E-C02	MMV1580494	telaprevir	CHEMBL231813	O=C(N[C@H](C(=O)N[C@H](C(=O)N3[C@H](C(=O)N[C@H](C(=O)C(=O)NC1CC1)CCC)[C@H]2CCC[C@H]2C3)C(C)(C)C)C4CCCCC4)C5=NC=CN=C5	0.880827	0.576696	no
E-C03	MMV1581034	danirixin	CHEMBL3039531	ClC3=C([S](=O)(=O)[C@@H]1CNCCC1)C(=C(NC(=O)NC2=C(C(=CC=C2)F)C)C=C3)O	0.645234	0.66944	no
E-C04	MMV1580485	pocapavir	CHEMBL1235858	ClC3=C(OCC2=CC=C(COC1=C(Cl)C=CC=C1Cl)C=C2)C=CC(=C3)OC	1.19339	1.03476	no
E-C05	MMV1633968	NA	NA	FC(F)(F)C4=CC=C(NC1=N[NH]C2=NC(=NC(=C12)N)C3=CC=CC=C3)C=C4	0.791195	0.590681	no
E-C06	MMV1580496	triapine	CHEMBL231616	S=C(N\N=C\C1=NC=CC=C1N)N	0.987384	0.772908	no
E-C07	MMV1593521	maribavir	CHEMBL515408	ClC3=C(Cl)C=C2[N]([C@H]1O[C@@H](CO)[C@@H]([C@@H]1O)O)C(=NC2=C3)NC(C)C	1.10021	0.601612	no
E-C08	MMV658803	tipifarnib	CHEMBL289228	ClC1=CC(=CC=C1)C2=C[C](=O)[N](C5=C2C=C([C@](N)(C3=CC=C(Cl)C=C3)C4=CN=C[N]4C)C=C5)C	0.645161	0.876206	no
E-C09	MMV1782213	RDEA 806	CHEMBL1630216	OC(=O)c1ccc(NC(=O)CSc2nnc(Br)n2c3ccc(C4CC4)c5ccccc35)c(Cl)c1	0.815378	0.894427	no
E-C10	MMV1782355	peldesine	CHEMBL311300	NC1=Nc2c(Cc3cccnc3)c[nH]c2C(=O)N1	0.722138	0.770978	no
E-C11	NA	NA	NA	NA	1.0059	0.894466	no
E-D02	MMV275100	NA	CHEMBL1399083	FC4=C([N]2[C](=O)C1=C(C=CC(=C1)[N](=O)=O)N=C2CN3CCN(CC)CC3)C=CC=C4	0.54025	2.49088	no
E-D03	MMV1581033	golotimod	CHEMBL2103812	O=C(O)[C@@H](NC(=O)CC[C@@H](N)C(=O)O)CC1=C[NH]C2=C1C=CC=C2	0.936186	0.837562	no
E-D04	MMV098836	DNDI1417411	CHEMBL1445650	COc1cc(NS(=O)(=O)c2ccc(C)cc2)c3ncccc3c1	0.88985	0.665908	no
E-D05	MMV688991	nitazoxanide	CHEMBL1401	S1C(=NC=C1[N](=O)=O)NC(=O)C2=C(OC(=O)C)C=CC=C2	1.57713	0.823582	no
E-D06	MMV1580490	MSX 122	CHEMBL3545330	N1=C(N=CC=C1)NCC3=CC=C(CNC2=NC=CC=N2)C=C3	1.23458	0.598428	no
E-D07	MMV1593514	namodenoson	CHEMBL431733	IC1=CC(=CC=C1)CNC2=NC(=NC3=C2N=C[N]3[C@@H]4OC(C(=O)NC)[C@H]([C@H]4O)O)Cl	0.688096	0.816643	no
E-D08	MMV1580500	1-Hydroxy-10-methylacridone	CHEMBL1288799	O=[C]2C1=C(O)C=CC=C1[N](C)C3=C2C=CC=C3	1.15226	1.12915	no
E-D09	MMV1782214	NA	CHEMBL93139	CN(C[C@@](C)(CCN1CCC(CC1)N(CC=C)C(=O)OCC2=CC=C(C=C2)[N](=O)=O)C3=CC=CC=C3)[S](=O)(=O)C4=CC=CC=C4	0.847008	0.852158	no
E-D10	MMV1782352	FK-788	CHEMBL196779	OC(=O)COc1cccc2C[C@@](O)(COC(=O)N(c3ccccc3)c4ccccc4)CCc12	0.908629	0.745279	no
E-D11	NA	NA	NA	NA	0.903069	0.73432	no
E-E02	MMV1782103	NA	CHEMBL154209	O=[C]1[NH]C(=NC2=C1N=C[N]2CCOC)NC3=CC=CC=C3	0.921323	0.551867	no
E-E03	MMV1557856	birinapant	CHEMBL3039522	FC6=CC1=C(C(=C([NH]1)C2=C(C3=C([NH]2)C=C(F)C=C3)C[C@H]4N(C(=O)[C@@H](NC(=O)[C@@H](NC)C)CC)C[C@H](C4)O)C[C@H]5N(C(=O)[C@@H](NC(=O)[C@@H](NC)C)CC)C[C@H](C5)O)C=C6	0.406977	0.890405	no
E-E04	MMV218827	NA	CHEMBL3185602	[S](=O)(=O)(NC1=CC(=C(C2=CC=CC=C12)O)SCC(=O)O)C3=CC=CC4=CC=CN=C34	0.968703	0.675273	no
E-E05	MMV1580502	plerixafor	CHEMBL18442	N1(CCNCCCNCCNCCC1)CC3=CC=C(CN2CCNCCCNCCNCCC2)C=C3	0.963739	0.914585	no
E-E06	MMV1782113	NA	NA	ClC3=CC1=C(NC(=O)N(C1(C2CC2)CCC)C)C=C3	0.846479	0.862676	no
E-E07	MMV1581036	terameprocol	CHEMBL90983	O(C1=C(OC)C=CC(=C1)C[C@@H]([C@@H](CC2=CC(=C(OC)C=C2)OC)C)C)C	0.798539	0.813147	no
E-E08	MMV1580498	pradigastat	CHEMBL2364624	FC(F)(F)C4=NC=C(NC3=CN=C(C2=CC=C([C@H]1CC[C@H](CC(=O)O)CC1)C=C2)C=C3)C=C4	0.644158	0.489378	no
E-E09	MMV1782211	TTP 8307	CHEMBL1163676	C[C@@H](NC(=O)c1cccc(c1)c2c[nH]c(n2)c3cc4ccccc4cn3)c5ccc(F)cc5	0.627607	0.996618	no
E-E10	MMV1782350	NA	NA	CC(C)Oc1ccc(cc1)n2cnc3cc(\C=C/c4ccc(cc4)C(C)(C)O)ccc23	0.655556	1.0321	no
E-E11	NA	NA	NA	NA	0.954756	0.719258	no
E-F02	MMV1782098	NA	CHEMBL1029	O[C@H]1[C@H](O)[C@H](N(CCCC)C[C@@H]1O)CO	0.869958	0.809458	no
E-F03	MMV1580796	rubitecan	CHEMBL77305	O=[N](=O)C1=CC=CC2=NC3=C(C=C12)C[N]4[C](=O)C5=C(C=C34)[C@](O)(C(=O)OC5)CC	0.324297	0.432941	yes
E-F04	MMV1782111	NA	CHEMBL514002	CC(C)C(=O)N[C@@H]1[C@H](C=C(O[C@H]1[C@H](O)[C@H](O)CO)C(O)=O)N=[N+]=[N-]	1.64193	1.56259	no
E-F05	MMV637855	rimantadine	CHEMBL959	NC(C12CC3CC(C1)CC(C2)C3)C	1.14028	0.772563	no
E-F06	MMV1634393	NA	CHEMBL1650597	FC(F)(F)C1=CC=C[N]([C]1=O)CC(NC2CC3=C(C2)C=CC=C3)C4=CC=C(C(C)(C)C)C=C4	0.68595	0.846189	no
E-F07	MMV1581030	NA	CHEMBL1083323	ClC3=CC=C(C2(C(=O)N(C1=CC=CC=C1)C)CCC2)C=C3	1.09674	1.21454	no
E-F08	MMV1580488	ML 324	CHEMBL1398529	O=C(NCCCN(C)C)C3=CC=C(C2=CC1=CC=CN=C1C(=C2)O)C=C3	0.789969	0.682578	no
E-F09	MMV1782210	cyclopropavir	CHEMBL265948	NC1=Nc2c(ncn2\C=C/3\CC3(CO)CO)C(=O)N1	0.842291	0.573188	no
E-F10	MMV1782386	NA	CHEMBL1289313	CN(O)C(=O)c1cc2c(CN3CCC[C@H]3C(=O)N)cn(Cc4ccc(F)cc4)c2cn1	0.667805	1.08319	no
E-F11	NA	NA	NA	NA	1.27621	1.13017	no
E-G02	MMV1634397	NA	CHEMBL1172891	O=C(NCC1=CC=C(OC)C=C1)C4CCN([C@@H](C2=CC=CC3=CC=CC=C23)C)CC4	0.771501	0.921945	no
E-G03	MMV1580505	NA	CHEMBL1469003	O=C(N4CCN(C3=CC=C(NC(=O)C2=CC1=C(OCO1)C=C2)C=C3)CC4)C5=CC=CC=C5	0.946139	0.971447	no
E-G04	MMV1782097	NA	CHEMBL1917872	FC3=CC=C(CNC(=O)C1=C(O)C2=C([NH][C]1=O)C=CC=N2)C=C3	0.718261	0.907699	no
E-G05	MMV690467	pleconaril	CHEMBL29609	FC(F)(F)C1=NC(=NO1)C3=CC(=C(OCCCC2=CC(=NO2)C)C(=C3)C)C	1.46453	0.902571	no
E-G06	MMV1634392	NA	CHEMBL1797833	S1C(=NC(=C1C(=O)OC)C)C2=CC=C(CCCC)C=C2	1.33403	0.970488	no
E-G07	MMV247764	NA	CHEMBL153238	BrC3=CC=C(C2=NC1=CC=C(C=C1C(=C2)C(=O)O)Cl)C=C3	1.05289	0.759579	no
E-G08	MMV1580486	pritelivir	NA	[S](=O)(=O)(N)C1=C(N=C(S1)N(C(=O)CC3=CC=C(C2=NC=CC=C2)C=C3)C)C	1.61867	1.80622	no
E-G09	MMV1782208	NA	CHEMBL1642544	CN1C(=O)C(C(=O)N(c2ccccc2)c3cc(ccc13)C(F)(F)F)c4ccccc4	0.795978	0.840043	no
E-G10	MMV1782412	NA	CHEMBL522951	NC(=O)C([C@H]1CCCN(CCc2ccc3OCCc3c2)C1)(c4ccccc4)c5ccccc5	0.611542	0.779992	no
E-G11	NA	NA	NA	NA	0.951473	0.670824	no
E-H02	MMV1633963	NA	CHEMBL106454	ClC1=CC(=CC(=C1)OC2=CC(=CC=C2)\C=C\C=C\C(=O)O)Cl	1.54924	0.995381	no
E-H03	MMV687798	levofloxacin	CHEMBL33	FC3=C(N1CCN(C)CC1)C4=C2[N](C=C([C](C2=C3)=O)C(=O)O)[C@H](CO4)C	0.446686	0.711816	no
E-H04	MMV1634398	NA	CHEMBL3125915	O=C(N\N=C\C1=CC(=C(OCC)C=C1)OCC)C3C(C2=CC=C(C(C)(C)C)C=C2)C3	1.28642	1.40453	no
E-H05	MMV1580493	verdinexor	CHEMBL3545187	FC(F)(F)C1=CC(=CC(=C1)C(F)(F)F)C3=N[N](\C=C/C(=O)NNC2=NC=CC=C2)C=N3	1.11912	1.16544	no
E-H06	MMV1634389	NA	CHEMBL1760434	FC(F)(F)C2=NC(=C1[NH][C]([N](C1=C2)CC3=CC=CC=C3)=O)N	0.857473	0.613574	no
E-H07	MMV019724	NA	CHEMBL548113	S1C(=NC2=C1C=CC=C2)NC(C4=C(O)C3=NC=CC=C3C=C4)C5=CC=C(OC(F)F)C=C5	0.529721	1.26321	no
E-H08	MMV1782222	NA	CHEMBL1642530	CN1c2ccc(Cl)cc2N(C(=O)c3cn(Cc4ccc(CN5CCOCC5)cc4)nc13)c6ccccc6	0.674173	0.984533	no
E-H09	MMV1006203	1,1-dioxide 1-Thioflavone	CHEMBL122199	O=C1C=C(c2ccccc2)S(=O)(=O)c3ccccc13	0.748408	1.01433	no
E-H10	NA	NA	NA	NA	1.82645	0.581058	no
E-H11	NA	NA	NA	NA	0.983482	1.23739	no
